# Rapid reconstruction of SARS-CoV-2 using a synthetic genomics platform

**DOI:** 10.1101/2020.02.21.959817

**Authors:** Tran Thi Nhu Thao, Fabien Labroussaa, Nadine Ebert, Philip V’kovski, Hanspeter Stalder, Jasmine Portmann, Jenna Kelly, Silvio Steiner, Melle Holwerda, Annika Kratzel, Mitra Gultom, Laura Laloli, Linda Hüsser, Manon Wider, Stephanie Pfaender, Dagny Hirt, Valentina Cippà, Silvia Crespo-Pomar, Simon Schröder, Doreen Muth, Daniela Niemeyer, Marcel A. Müller, Christian Drosten, Ronald Dijkman, Joerg Jores, Volker Thiel

## Abstract

Reverse genetics has been an indispensable tool revolutionising our insights into viral pathogenesis and vaccine development. Large RNA virus genomes, such as from Coronaviruses, are cumbersome to clone and to manipulate in *E. coli* hosts due to size and occasional instability^1-3^. Therefore, an alternative rapid and robust reverse genetics platform for RNA viruses would benefit the research community. Here we show the full functionality of a yeast-based synthetic genomics platform for the genetic reconstruction of diverse RNA viruses, including members of the *Coronaviridae, Flaviviridae* and *Paramyxoviridae* families. Viral subgenomic fragments were generated using viral isolates, cloned viral DNA, clinical samples, or synthetic DNA, and reassembled in one step in *Saccharomyces cerevisiae* using transformation associated recombination (TAR) cloning to maintain the genome as a yeast artificial chromosome (YAC). T7-RNA polymerase has been used to generate infectious RNA, which was then used to rescue viable virus. Based on this platform we have been able to engineer and resurrect chemically-synthetized clones of the recent epidemic SARS-CoV-2^4^ in only a week after receipt of the synthetic DNA fragments. The technical advance we describe here allows to rapidly responding to emerging viruses as it enables the generation and functional characterization of evolving RNA virus variants - in real-time - during an outbreak.
