## Extended Data Table 2 for "Rapid reconstruction of SARS-CoV-2 using a synthetic genomics platform"

### Sheet: Restriction Enzymes
Virus	Restriction enzyme
MHV-GFP	PacI
MERS-CoV	MluI
MERS-CoV-GFP	MluI
HCoV-229E	EagI
HCoV-HKU1	EagI
MERS-CoV-Riyadh-1734-2015	MluI
ZIKA virus	PacI
Human RSV-B
SARS-CoV-2	EagI
SARS-CoV-2-GFP	EagI
