## Extended Data Table 3 for "Rapid reconstruction of SARS-CoV-2 using a synthetic genomics platform"

### Sheet: Sheet1
		YAC clones
		MHV-GFP				MERS-CoV
		Clone 1		Clone 2		Clone 1		Clone 2
		Passage 1	Passage 17	Passage 1	Passage 17	Passage 1	Passage 15	Passage 1	Passage 15
	Non-native viral sequence(s)	none	none	none	none	none	none	none	none
	Mutation(s) due to serial passaging	none	none	none	none	none	none	none	none
	Mutation(s) due to RT-PCR	1	1	none	none	none	none	none	none
