## Extended Data Table 4 for "Rapid reconstruction of SARS-CoV-2 using a synthetic genomics platform"

### Sheet: Sheet1
	Fragment	Genome position (5'-UTR to 3'-UTR only)		Fragment size (bp)	Cloning vector	Antibiotic selection	Restriction sites
		5'-end	3'-end				5'-end	3'-end	Vector digestion
	HCoV-HKU1
	Fragment 1	1	2399	2506	pUC57	AmpR
	Fragment 2	8526	10920	2395	pUC57	AmpR
	Fragment 3	19107	21530	2424	pUC57	AmpR
	Fragment 4	27484	29925	2646	pUC57	AmpR
	SARS-CoV-2
	Fragment 1.1	1	483	579	pUC57	AmpR	SmaI	SmaI
	Fragment 1.2	1	483	579	pUC57	AmpR	SmaI	SmaI
	Fragment 1.3	1	483	579	pUC57	AmpR	SmaI	SmaI
	Fragment 2	377	3325	2949	pUC57	AmpR	SmaI	SmaI	PvuI
	Fragment 3	3012	6315	3304	pUC57	AmpR	EcoRV	EcoRV	PvuI
	Fragment 4	6003	8994	2992	pUC57mini	AmpR	EcoRV	NdeI
	Fragment 5*	8718	11966	3249	pUC57	AmpR	SmaI	SmaI
	Fragment 6	11664	14605	2942	pUC57mini	AmpR	SmaI	SmaI
	Fragment 7*	14311	17698	3388	pUC57	AmpR	SmaI	SmaI
	Fragment 8	17399	20358	2960	pUC57mini	AmpR	SmaI	SmaI
	Fragment 9	20110	23286	3177	pUC57mini	AmpR	SmaI	SmaI
	Fragment 10	22975	25940	2966	pUC57mini	AmpR	SmaI	SmaI
	Fragment 11	25595	28779	3185	pUC57mini	AmpR	SmaI	SmaI
	Fragment 12	28274	29870	1812	pUC57	AmpR	SmaI	SmaI
	MERS-CoV-Riyadh-1734-2015
	Fragment 1	1	2190	2339
	Fragment 8	28447	30126	1791	pUC57	AmpR
	ZIKV
	Fragment 6	10627	10807	298	pUC57	AmpR
	*, not received at the time of submission
